# CanIsoNet: A Database to Study the Functional Impact of Isoform Switching Events in Diseases

**DOI:** 10.1101/2021.09.17.460795

**Authors:** Tülay Karakulak, Damian Szklarczyk, Cemil Can Saylan, Holger Moch, Christian von Mering, Abdullah Kahraman

## Abstract

**Motivation:** Alternative splicing, as an essential regulatory mechanism in normal mammalian cells, is frequently disturbed in cancer and other diseases. Switches in the expression of most dominant alternative isoforms can alter protein interaction networks of associated genes giving rise to a disease or disease progression. Here, we present CanIsoNet (disease-specific isoform interaction network), a database to view, browse and search these isoform switching events. CanIsoNet is the first webserver that incorporates isoform expression data with STRING interaction networks and ClinVar annotations to predict the pathogenic impact of isoform switching events in various diseases.

**Results:** Data in CanIsoNet can be browsed by disease or searched by genes or isoforms in annotation-rich data tables. Various annotations for 11,072 isoforms and 13,531 unique isoform switching events across 28 different tissue types are provided. The network density score for each disease-specific isoform, PFAM domain IDs of disrupted interactions, domain structure visualization of transcripts and expression data of switched isoforms for each sample are given. Additionally, the genes annotated in ClinVar are highlighted in the interactive interaction network.

**Availability:** CanIsoNet is freely available at https://caniso.net. The source codes can be found under a Creative Common License at https://github.com/kahramanlab/CanIsoNet_Web.

**Supplementary Information:** Supplementary data are available at Bioinformatics online.
