## Supplementary Table 1 for "CanIsoNet: A Database to Study the Functional Impact of Isoform Switching Events in Diseases"

### Sheet: Sheet1
Gene Name	ENS Gene ID	ENS Transcript ID for CON MDT	ENS Transcript ID for OIH MDT
Tenm1	ENSMUSG00000016150	ENSMUST00000115058	ENSMUST00000115059
Sp2	ENSMUSG00000018678	ENSMUST00000107626	ENSMUST00000107624
Slc1a4	ENSMUSG00000020142	ENSMUST00000109594	ENSMUST00000004634
Irak3	ENSMUSG00000020227	ENSMUST00000020448	ENSMUST00000145665
1700023F06Rik	ENSMUSG00000020940	ENSMUST00000021323	ENSMUST00000107026
Lima1	ENSMUSG00000023022	ENSMUST00000109024	ENSMUST00000073691
Spata24	ENSMUSG00000024352	ENSMUST00000025209	ENSMUST00000096573
Il1r1	ENSMUSG00000026072	ENSMUST00000114795	ENSMUST00000027241
Slco2b1	ENSMUSG00000030737	ENSMUST00000107088	ENSMUST00000107086
Nadsyn1	ENSMUSG00000031090	ENSMUST00000033415	ENSMUST00000156638
2610018G03Rik	ENSMUSG00000031112	ENSMUST00000033444	ENSMUST00000114887
Car7	ENSMUSG00000031883	ENSMUST00000159416	ENSMUST00000056051
Mns1	ENSMUSG00000032221	ENSMUST00000034746	ENSMUST00000184604
Ctsh	ENSMUSG00000032359	ENSMUST00000034915	ENSMUST00000123320
Plscr2	ENSMUSG00000032372	ENSMUST00000034932	ENSMUST00000113044
Celf5	ENSMUSG00000034818	ENSMUST00000118763	ENSMUST00000119060
Cobll1	ENSMUSG00000034903	ENSMUST00000090896	ENSMUST00000112430
Mettl25	ENSMUSG00000036009	ENSMUST00000046638	ENSMUST00000176924
Micall2	ENSMUSG00000036718	ENSMUST00000044642	ENSMUST00000170773
Zfp292	ENSMUSG00000039967	ENSMUST00000098163	ENSMUST00000047950
BC052040	ENSMUSG00000040282	ENSMUST00000110918	ENSMUST00000166472
Nfrkb	ENSMUSG00000042185	ENSMUST00000132329	ENSMUST00000086167
Wbp1l	ENSMUSG00000047731	ENSMUST00000099376	ENSMUST00000138302
Mex3d	ENSMUSG00000048696	ENSMUST00000062946	ENSMUST00000105350
Sez6l	ENSMUSG00000058153	ENSMUST00000079491	ENSMUST00000075387
Gm15401	ENSMUSG00000072999	ENSMUST00000101278	ENSMUST00000156497
Ak6	ENSMUSG00000078941	ENSMUST00000084721	ENSMUST00000190729
Fam220a	ENSMUSG00000083012	ENSMUST00000067145	ENSMUST00000119488
